# Distribution and genomic variation of thermophilic cyanobacteria in diverse microbial mats at the upper temperature limits of photosynthesis

**DOI:** 10.1101/2022.03.25.485844

**Authors:** Eric D. Kees, Senthil K. Murugapiran, Annastacia C. Bennett, Trinity L. Hamilton

## Abstract

Thermophilic cyanobacteria have been extensively studied in Yellowstone National Park (YNP) hot springs, particularly from decades of work on the thick laminated mats of Octopus and Mushroom Springs. However, focused studies of cyanobacteria outside of these two hot springs have been lacking, especially regarding how physical and chemical parameters along with community morphology influence the genomic makeup of these organisms. Here, we used a metagenomic approach to examine cyanobacteria existing at the upper temperature limits of photosynthesis. We examined 15 alkaline hot spring samples across six geographic areas of YNP, all with varying physical and chemical parameters, and community morphology. We recovered 22 metagenome-assembled genomes (MAGs) belonging to thermophilic cyanobacteria, notably an uncultured *Synechococcus*-like taxon recovered from the upper temperature limit of photosynthesis, 73°C, in addition to thermophilic *Gloeomargarita*. Furthermore, we found that three distinct groups of *Synechococcus*-like MAGs recovered from different temperature ranges vary in their genomic makeup. MAGs from the uncultured very high temperature (up to 73°C) *Synechococcus*-like taxon lack key nitrogen metabolism genes and have genes implicated in cellular stress responses that diverge from other *Synechococcus*-like MAGs. Across all parameters measured, temperature was the primary determinant of taxonomic makeup of recovered cyanobacterial MAGs. However, Fe, community morphology, and biogeography played an additional role in the distribution and abundance of upper temperature limit-adapted *Synechococcus*-like MAGs.These findings expand our understanding of cyanobacterial diversity in YNP and provide a basis for interrogation of understudied thermophilic cyanobacteria.

**Importance:** Oxygenic photosynthesis arose early in microbial evolution – approx. 2.5-3.5 billion years ago – and entirely reshaped the biological makeup of Earth. However, despite the span of time in which photosynthesis has been refined, it is strictly limited to temperatures below 73°C, a barrier that many other biological processes have been able to overcome. Furthermore, photosynthesis at temperatures above 56°C is limited to circumneutral and alkaline pH. Hot springs in Yellowstone National Park (YNP), which have a large diversity in temperatures, pH and geochemistry provide a natural laboratory to study thermophilic microbial mats, and the cyanobacteria within. While cyanobacteria in YNP microbial mats have been studied for decades, a vast majority of work has focused on two springs within the same geyser basin, both containing similar community morphologies. Thus, the drivers of cyanobacterial adaptations to the upper limits of photosynthesis across a variety of environmental parameters have been understudied. Our findings provide new insights into the influence of these parameters on both taxonomic diversity and genomic content of cyanobacteria across a range of hot spring samples.
