## Supplementary File 1 for "Distribution and genomic variation of thermophilic cyanobacteria in diverse microbial mats at the upper temperature limits of photosynthesis"

### Sheet: Suppl. File 1 - Sample data
Sample Descriptions					Metagenome Assembly Descriptions					GPS			Field Measurements				Water Sample
Sample Name	Sample ID	Region	Area	Community Morphology	IMG Genome ID	BioProject	BioSample Acc.	Size (bp)	Gene count	Latitude	Longitude	Elevation (m)	pH	T (°C)	Conductivity (µS/cm)	Illuminance (lux)	NO3- (µM)	NH4(T) (µM)	Sulfide (µM)	Fe+2 (µM)	SiO2 (mM)	F (mM)	Cl (mM)	SO4 (mM)	Br (µM)	PO4 (µM)	Na (mM)	K (mM)	Ca (mM)	Mg (mM)	Li (µM)	Al (µM)	Ti (nM)	V (nM)	Mn (nM)	Fe (nM)	Co (nM)	Cu (nM)	Zn (nM)	Ga (nM)	As (nM)	Se (nM)	Rb (nM)	Sr (nM)	Mo (nM)	Sb (nM)
RCA3	170626A	Middle Geyser Basin	Rabbit Creek Area	Yellow/orange mat, very thin on top of silica mud	3300028606	PRJNA807728	SAMN26200794	114093415	252304	44.5209	-110.812	2241	9.141	68.4	3944	105800	n/d	n/d	0.34	n/d	3.14	1.4	8.67	0.2	n/d	5.43	15.81	0.4	0.01	0	726.82	8.47	418.76	n/d	14.19	331.09	n/d	n/d	n/d	397.57	18893	n/d	n/d	26.55	290.61	731.93
RCA4	170626B	Middle Geyser Basin	Rabbit Creek Area	Orange/yellow mat	3300028609	PRJNA807728	SAMN26200795	195353357	412629	44.5205	-110.813	2241	9.239	62.3	3584	120200	n/d	n/d	0.44	n/d	2.48	1.39	8.61	0.19	n/d	5.4	15.71	0.39	0.01	0	723.21	8.34	411.35	n/d	16.07	101.47	n/d	n/d	n/d	398.72	17978.7	n/d	n/d	27.69	287.3	718.34
RCA5	170626C	Middle Geyser Basin	Rabbit Creek Area	Orange/yellow mat	3300028611	PRJNA807728	SAMN26200796	108943318	208402	44.52	-110.811	2243	9.444	62.4	3756	121100	n/d	n/d	18.99	n/d	4.19	1.43	9.16	0.16	n/d	6.44	16.17	0.44	0.01	NA	749.79	8	476.84	n/d	14.4	93.84	n/d	n/d	n/d	394.63	19874	n/d	n/d	26.55	304.56	760.51
RCA6	170626D	Middle Geyser Basin	Rabbit Creek Area	Orange/yellow mat	3300028818	PRJNA807728	SAMN26200797	182682112	386452	44.5204	-110.813	2241	9.287	62.3	3578	119500	n/d	n/d	0.25	n/d	3.43	1.39	8.6	0.19	n/d	5.32	15.79	0.4	0.01	0	726.47	8.38	491.47	n/d	16.9	138.49	n/d	n/d	n/d	413.57	21215.4	n/d	n/d	29.09	301.98	753.82
SM1	170627A	Lower Geyser Basin	Sentinel Meadows	Thin yellow, orange mat	3300028613	PRJNA807728	SAMN26200798	316999032	710899	44.5697	-110.865	2198	7.949	68.4	2969	45700	n/d	n/d	2.34	0.18	3.6	1.21	6.12	0.17	n/d	7.44	12.52	0.36	0.011	0	283.1	12.95	594.36	n/d	47.22	113.45	n/d	n/d	n/d	138.08	13507	n/d	n/d	7.31	285.77	299.11
SM2	170627E	Lower Geyser Basin	Sentinel Meadows	Orange/yellow mat	3300028839	PRJNA807728	SAMN26200799	475303863	1088432	44.5684	-110.864	2199	8.05	51.4	2748	n/d	n/d	n/d	n/d	0.54	n/d	1.28	6.37	0.15	n/d	8.88	13.76	0.35	0.014	0	276.41	15.29	733.49	n/d	18.79	356.78	n/d	n/d	n/d	169.53	14895	n/d	n/d	11.81	300.29	308.76
BG1	170629B	Lower Geyser Basin	Boulder Geyser	Red mat and filaments	3300028893	PRJNA807728	SAMN26200800	196918189	436827	44.5589	-110.844	2190	8.675	68.5	2944	33100	n/d	n/d	4.93	0.54	2.13	1.6	8.34	0.19	n/d	3.18	15.43	0.3	0.028	0.001	360.82	12.19	1940.79	n/d	38.79	500.84	n/d	n/d	n/d	523.07	21422	n/d	n/d	38.64	483.06	580.81
WCA1	170629F	Lower Geyser Basin	White Creek Area	Green filaments	3300028816	PRJNA807728	SAMN26200801	104661654	234717	44.5325	-110.798	2237	8.804	71	2910	n/d	n/d	n/d	3.12	2.33	4.63	1.14	6.94	0.16	n/d	7.15	15.08	0.55	0.013	0	559.72	12.22	690.35	n/d	51.81	765.32	n/d	n/d	n/d	166.66	19640	n/d	n/d	2.98	259.47	602.25
WCA2	170629H	Lower Geyser Basin	White Creek Area	Green filaments and mat	3300028617	PRJNA807728	SAMN26200802	131707792	292784	44.5325	-110.798	2236	8.555	69.4	2751	15900	n/d	n/d	1.25	0.36	3.96	1.13	6.89	0.15	n/d	9.07	14.7	0.53	0.015	0	534.89	12.53	1747.86	n/d	34.37	383.2	n/d	n/d	n/d	166.09	38053	n/d	n/d	6.59	267.31	615.43
GCA1	170630B	Gibbon Geyser Basin	Geyser Creek Area	Orange/yellow mat on top of black sediment	3300038630	PRJNA807728	SAMN26200803	222603420	441247	44.6876	-110.728	2305	7.622	59.9	3254	n/d	n/d	n/d	2	n/d	3.96	0.84	11.96	1.18	n/d	5.13	15.85	0.71	0.12	0.01	455.63	4.1	365.91	n/d	1494.05	104.94	n/d	n/d	n/d	304.78	23651	n/d	n/d	77.81	668.19	501.64
GCA2	170630C	Gibbon Geyser Basin	Geyser Creek Area	Pink-white-grey mat	3300040982	PRJNA807728	SAMN26200804	291888643	632804	44.6877	-110.727927	2305	8.262	44.2	2481	n/d	n/d	n/d	0.623714	2.68591	4.01132	0.895534	12.6811	1.29086	n/d	5.26894	17.071	0.728059	0.120359	0.00588452	474.221	3.19417	401.111	n/d	1135.92	123.384	n/d	n/d	n/d	270.786	20661.5	n/d	n/d	81.0831	769.36	707.416
GCA3	170630D	Gibbon Geyser Basin	Geyser Creek Area	Red/grey mat	3300028820	PRJNA807728	SAMN26200805	213192026	395775	44.687	-110.728	2308	7.298	62.7	3492	117600	n/d	n/d	0.87	2.15	3.71	0.97	10.99	1.39	n/d	4.68	18.7	0.7	0.01	0	379.41	6.64	409.68	n/d	89.03	285.43	n/d	n/d	n/d	231.85	24305	n/d	n/d	15	683.71	1111.61
SM4	180602L	Lower Geyser Basin	Sentinel Meadows	Orange/yellow mat	3300038980	PRJNA807728	SAMN26200806	76631469	142361	44.5666	-110.863	2200	8.021	62.3	2812	n/d	bdl	2.4	1.69	0.36	6.18	1.497	7.691	0.178	0.009	9.26	14.43	0.33	0.008	0	253.8	11.59	220.09	300.44	7.63	n/d	0.67	5.04	375.82	244.97	14128	395.83	1.23	6.12	296.59	362.34
IGB1	180603O	Lower Geyser Basin	Imperial Geyser Basin	Orange/yellow mat	3300036711	PRJNA807728	SAMN26200807	117128738	264866	44.5467	-110.85	2206	8.24	66.6	2152	n/d	bdl	0.6	n/d	1.79	4.59	1.493	8.775	0.27	0.012	9.18	16.12	0.31	0.015	0.0002	362.7	6.02	422	1599.27	n/d	n/d	8.09	37.81	345.24	234.93	22183.1	2677.3	1.62	2227.8	363.87	632.54
18WCA1	180603R	Lower Geyser Basin	White Creek Area	Green filaments	3300038981	PRJNA807728	SAMN26200808	101090071	215532	44.5325	-110.798	2241	8.379	73	1881	n/d	14.3	bdl	2.09	2.15	5.41	1.121	7.134	0.176	0.009	6.78	13.67	0.43	0.012	0.0001	475.1	9.07	184.47	207.39	34.98	n/d	0.19	5.72	38.94	166.01	18419.2	267.6	1.11	3.09	259.02	594.63
18WCA2	180603S	Lower Geyser Basin	White Creek Area	Green filaments	3300038484	PRJNA807728	SAMN26200809	142901704	282903	44.5325	-110.798	2240	8.172	71.9	1606	n/d	14.3	6	0.22	0.72	4.98	1.115	7.088	0.168	0.008	7.3	13.44	0.42	0.014	0.0003	470	9.04	159.9	274.63	22.65	n/d	0.18	6.74	76.14	165.08	18332.4	349.29	1.06	5.19	262.4	597.96
